# Mechanical Loading Induces the Longitudinal Growth of Muscle Fibers via an mTORC1-Independent Mechanism

**DOI:** 10.1101/2025.09.19.676647

**Authors:** Jamie E. Hibbert, Kent W. Jorgenson, Ramy K.A. Sayed, Hector G. Paez, Marius Meinhold, Corey G.K. Flynn, Anthony N. Lange, Garrison T. Lindley, Philip M. Flejsierowicz, Troy A. Hornberger

**Affiliations:** Department of Comparative Biosciences, University of Wisconsin-Madison; School of Veterinary Medicine, University of Wisconsin-Madison; Department of Anatomy and Embryology, Faculty of Veterinary Medicine, Sohag University, Sohag, Egypt

## Abstract

Mechanical loading drives skeletal muscle growth, yet the mechanisms that regulate this process remain undefined. Here, we show that an increase in mechanical loading induces muscle fiber growth through two distinct mechanisms. Radial growth, reflected by an increase in fiber cross-sectional area, is mediated through an mTORC1-dependent signaling pathway, whereas longitudinal growth, marked by the in-series addition of sarcomeres, is mediated through an mTORC1-independent signaling pathway. To gain further insight into the events that drive longitudinal growth, we combined BONCAT-based labeling of newly synthesized proteins with high-resolution imaging and determined that the in-series addition of sarcomeres is mediated by a process that involves transverse splitting at the Z-lines of pre-existing sarcomeres. Collectively, our findings not only challenge the long-standing view that mechanically induced growth is uniformly governed by mTORC1, but they also lay the framework for a new understanding of the molecular and structural events that drive this process.

**Teaser:** Unlocking the Mechanical Load-Induced Growth of Skeletal Muscle: mTORC1 Doesn’t Always Hold the Key.
