## Supplementary material for "Mechanical Loading Induces the Longitudinal Growth of Muscle Fibers via an mTORC1-Independent Mechanism": Source Data

### Sheet: Figure 1
FIGURE 1B
Vehicle - SHAM	98.5435	95.48	103.368	103.864	116.912	127.626	108.662	104.249	98.6666	90.7733	90.3791	81.1962	100.509	88.354	101.334	103.479	113.379	88.397	97.6219	104.595	108.058	82.4909	96.5859	84.691	101.057	112.168	88.3638	93.2978	104.269	115.911	85.8051	100.919	92.1397	94.3546	119.22	103.281
Vehicle - MOV	174.15	163.972	136.462	168.953	175.891	192.059	233.088	155.392	159.134	234.075	200.589	147.966	134.586	203.199	119.924	114.019	148.737	163.955	145.284	99.9435	138.757	142.838	205.77	187.58	115.72	161.599	144.725	149.604	151.862	154.112
Rapamycin - SHAM	102.198	92.4866	107.972	122.215	121.584	89.5383	96.9338	112.379	117.115	90.6865	97.2546	108.793	114.436	90.4416	94.5186	118.402	94.8816	100.632	92.4132	87.1187	119.215	107.91	92.8722	94.5406	90.0783	101.85	90.6804	100.562	113.213	100.307	117.65	76.0564	98.2784	84.8236
Rapamycin - MOV	118.468	142.796	121.399	131.847	119.851	171.044	123.821	103.921	135.125	145.592	138.449	154.404	147.243	120.568	133.689	144.987	114.421	113.901	136.405	135.938	136.422	123.917	156.131	140.633	155.84	124.435	143.146	148.039	161.327	134.167
FIGURE 1C
Vehicle - SHAM	91.5359	71.0645	100.952	81.9341	145.526	87.3361	69.6054	84.3362	109.377	105.938	125.807	132.088	114.678	113.396	88.3407	109.138	112.884	56.0621
Vehicle - MOV	145.366	137.912	114.178	131.717	144.963	162.876	173.834	139.094	215.459	173.751	117.184	141.602	130.307	155.329	115.813	164.608	165.627	168.281	128.859	140
Rapamycin - SHAM	92.2073	86.0696	128.685	81.1759	145.974	102.093	96.2618	126.519	124.294	86.1994	86.1994	104.235	90.0482	88.6517	81.9285
Rapamycin - MOV	88.3626	121.51	120.673	104.303	115.762	115.651	157.527	125.228	140.111	165.806	117.383	137.851	128.321	119.026	104.643	142.724	107.72
FIGURE 1D
Vehicle - SHAM	77.295	83.8496	92.1098	101.965	124.473	110.391	102.41	112.951	99.2254	91.9706	116.205	112.003	90.0437	103.229	114.364	99.3237	93.7213	74.4713
Vehicle - MOV	91.9194	85.3689	114.222	145.982	134.898	160.614	141.766	152.116	130.952	132.465	84.9184	99.8807	113.629	135.121	97.059	131.773	115.795	102.758	111.378	94.2332
Rapamycin - SHAM	86.4439	101.21	132.963	110.979	102.532	81.464	115.15	84.9573	98.9285	91.6061	100.573	87.5517	97.8576	88.0206	94.2578
Rapamycin - MOV	88.2541	116.381	87.6213	118.136	97.7306	89.9229	103.118	94.9294	93.3343	98.3285	108.958	118.848	108.413	101.394	87.2425	90.1215	103.515
FIGURE 1E
Vehicle - SHAM	114.409	93.5203	123.845	94.2625	112.394	80.1602	73.6923	78.8878	111.758	117.484	105.29	99.4581	108.259	110.061	71.6777	112.288	110.485	82.0688
Vehicle - MOV	156.185	156.397	102.427	83.3412	114.409	94.4746	112.818	103.911	146.324	116.635	144.946	140.068	122.361	116.317	120.983	117.059	135.827	171.454	123.103	146.006
Rapamycin - SHAM	112.394	89.5971	71.5716	75.1767	143.355	124.694	80.9025	132.752	114.621	90.2333	89.279	113.242	97.3374	103.699	89.8091
Rapamycin - MOV	105.82	108.259	91.5057	109.637	131.586	137.099	138.584	148.869	157.67	117.165	127.238	120.877	129.147	127.132	168.803	113.666
FIGURE 1G
Vehicle - SHAM	94.9172	105.316	104.021	95.7451	103.343	96.6573	93.7965	106.203	98.2308	101.769	100
Vehicle - MOV	112.286	108.947	107.917	113.496	102.625	97.5139	107.361	109.904	107.297
Rapamycin - SHAM	102.214	89.136	101.534	89.5362	105.609	98.2532	96.7453	100.319	100.641	94.4404	106.365
Rapamycin - MOV	102.997	105.119	98.7016	100.112	106.891	113.19	106.238	109.596	118.147
FIGURE 1H
Vehicle - SHAM	98.4872	102.715	98.281	100.517	102.235	97.7655	99.5711	100.429	100.198	99.8017	100
Vehicle - MOV	109.174	98.8325	104.305	108.1	108.411	107.295	103.861	105.349	109.635
Rapamycin - SHAM	104.328	94.2314	97.9206	94.4661	96.4885	92.3974	91.9923	96.8888	107.35	99.5756	111.737
Rapamycin - MOV	92.1446	102.284	112.474	94.3762	108.603	116.495	109.109	118.182	116.167

### Sheet: Figure 2
FIGURE 2A
Day 0	99.3403	102.644	101.038	96.978	103.423	99.0968	94.6724	102.808	95.4487	96.9081	102.153	98.2609	102.196	105.034
Day 4	98.9251	109.685	103.216	107.31	103.978	110.29
Day 8	110.165	107.943	118.167	106.613	108.014	122.222	111.825	108.867	103.437
Day 16	108.023	107.288	116.979	104.518	114.008	114.004	115.811
FIGURE 2B
Day 0	97.0351	101.168	101.981	99.8163	100.285	99.8251	100.047	99.8426	93.0439	98.3169	96.9802	102.89	99.445	109.324
Day 4	97.2288	100.059	95.9905	92.5444	100.968	102.403
Day 8	104.859	100.377	105.088	102.506	101.787	110.953	95.6139	103.302	98.0452
Day 16	95.8634	97.8979	101.149	102.035	99.2354	99.364	100.835
FIGURE 2C
Day 0	102.315	101.5	99.0499	97.1353	103.223	99.17	94.8998	102.707	102.281	98.4643	104.981	95.6451	102.959	95.6702
Day 4	99.6189	107.486	105.321	113.636	100.755	105.486
Day 8	105.838	108.404	113.137	104.545	106.868	110.859	105.94	106.109
Day 16	112.174	109.372	115.081	114.424	114.411	114.242

### Sheet: Figure 3
FIGURE 3C
Sham	0.00478904	0.00470277	0.00240787	0.00527411
MOV	0.0165495	0.015973	0.0158511	0.026986	0.0250803	0.020405	0.0253883	0.0229828
FIGURE 3E
Sham	16.8861	16.4587	17.6553	17.2903
MOV	11.8672	12.501	11.7365	9.56512	7.977	9.90061	10.4772	7.9273

### Sheet: Figure 4
FIGURE 4D
Sham	89.3341	100.157	121.052	89.4573
MOV	231.384	130.599	239.965	164.159
FIGURE 4F
Pair	1	2	3	4
Sham	83.2359	131.215	85.3105	100.238
MOV	187.082	211.74	195.503	149.145

### Sheet: Figure 5
FIGURE 5B
Sham	0	3.7037	10
MOV	68.1777	57.9762	51.1364
FIGURE 5C
Pair	1	2	3	4	5	6	7	8	9	10	11	12	13	14	15	16	17	18	19	20	21	22	23	24	25	26
MOV-Normal	0	0	4	3.5	3.5	3.66667	3.5	3	2	4	5	2.5	5	3	2	2	0.5	7	0	0	0	0	5	1	0.5	3
MOV-Disarrayed	5	3	5	5	3	6	6	5	6	6	2	6	4.5	3.5	3.5	5	6.5	6	4.5	7	0.5	1	2	8	2.5	2.5

### Sheet: Figure 6
FIGURE 6B
Vehicle - Sham	89.42	130.73	82.56	87.47	108.06	100.97	100.79
Vehicle - MOV	101.5	116	85.55	120.08	104.48	83.07	98.94
Rapamycin - Sham	165.25	170.01	156.9	147.21	146.97	146.11	138.3	171.9
Rapamycin - MOV	121.03	146.71	118.85	127.76	128.61	133.26	98.49	124.83	131.06	139.41
FIGURE 6C
Vehicle - Sham	81.39	125.09	84.2	87.24	83.67	118.69	119.71
Vehicle - MOV	83.66	124.62	101.02	94.8	91.06	83.39	86.92
Rapamycin - Sham	131.44	149.62	140.15	166.24	142.16	141.79	98.75	157.72
Rapamycin - MOV	110.66	112.35	118.09	118.36	119.25	114.01	105.95	134.54	117.89	127.66
FIGURE 6D
Vehicle - Sham	83.65	98.93	99.78	84.59	105.07	110.79	117.19
Vehicle - MOV	117.62	95.85	97.99	92.61	92.78	92.18	119.07
Rapamycin - Sham	117.02	121.8	113.27	110.11	114.21	133.84	116.34
Rapamycin - MOV	112.07	115.57	128.29	106.18	121.72	104.05	101.4	118.22	128.72	121.29
FIGURE 6E
Vehicle - Sham	72.97	152.74	85.96	72.29	63.14	53.91	198.99
Vehicle - MOV	14.56	29.38	3	0.05	11.55	24.62	70.41
Rapamycin - Sham	1055.1	2334	2926.3	1220.44	1201.64	2455.05	911.66	2084.08
Rapamycin - MOV	16.48	31.15	8.1	26.26	33.21	45.58	46.49	23.37	134.97	79.9
FIGURE 6G
Vehicle - Sham	109.63	76.56	87.51	116.92	108.46	97.25	103.68
Vehicle - MOV	88.6	84.81	87.06	122.31	85.23	108.04	117.98
Rapamycin - Sham	185.45	182.53	159.7	255.99	146.51	202.44	256.39	237.59
Rapamycin - MOV	123.87	116.81	154.5	197.46	273.78	200.44	189.93	226.66	174.75	167.25
FIGURE 6I
Vehicle - Sham	6.82	0	0	0	2.27	8.33	3.57
Vehicle - MOV	18.84		87.5	43.95	72.76	62.5	45.71
Rapamycin - Sham	14.29	0	3.13	21.88	0	0
Rapamycin - MOV	40.65	57.92	79.76	88.33	22.9	30	40.46	97.5	34.47
FIGURE 6J
Pair	1	2	3	4	5
Vehicle - Normal	2.65	2.44	1.42	3.08	1.5
Vehicle - Disarrayed	4.15	3.56	3.79	4.42	4.25
Pair	1	2	3	4	5	6	7	8
Rapamycin - Normal	2.55	1.38	0.88	2.65	1	2.4	2.54	0.8
Rapamycin - Disarrayed	4.55	4.31	4.65	5.7	1.8	5.7	5.15	2.8
FIGURE 6K
Vehicle - Sham	0.0125687	0.0100922	0.0161876	0.0167802	0.0158652	0.0145811	0.0301446
Vehicle - MOV	0.0382781	0.105136	0.0939879	0.0757309	0.12859	0.0996595
Rapamycin - Sham	0.0295939	0.0168917	0.0210436	0.02031	0.0105836	0.0189486
Rapamycin - MOV	0.0766303	0.092157	0.09236	0.0910048	0.0997953	0.0492269	0.0927096	0.0308831

### Sheet: Figure 7
FIGURE 7D
Fiber	1	2	3	4	5	6	7	8	9	10	11	12	13	14	15	16	17	18	19	20	21	22	23	24	25	26	27	28	29	30	31	32	33	34	35	36	37	38	39	40	41	42	43	44	45	46	47	48
Rodier et al Z-line Split	35.3	5.6	30	16.7	20	25	16.7	8	6.7	23.3	13.3	9.5	26.1	0	13	7.7	22.2	33.3	0	26.9	13	7	27	4	12	0	6.7	0	13.3	13.3	13.3	6.7	6.7	6.7	33.3	20	16.7	12.5	22.2	22.2	33.3	20.8	44	40.7	21.7	14.3	23.1	31.6
Yu et al Z-line Split	52.9	83.3	60	63.3	76.7	45.8	80	72	60	70	83.3	71.4	65.2	78.9	77	65.4	74.1	63.3	95.5	61.5	83	93	70	68	60	86.7	90	95	70	46.7	73.3	80	76.7	90	45.5	53.3	76.7	62.5	63	61.1	61.1	75	32	44.4	73.9	57.1	65.4	63.2
H-Zone Split	0	0	0	0	0	0	0	0	0	0	0	0	0	0	0	0	0	0	0	0	0	0	0	0	0	0	0	0	0	0	0	0	0	0	0	0	0	4.2	3.7	5.6	0	0	0	0	0	0	0	0

### Sheet: Supplemental Figure 1
SUPPLEMENTAL FIGURE 1C
Sample	1	2	3	4							Sample	1	2	3	4
Sham- Min Feret Diameter											Sham- Max Feret Diameter
100	0	0	0	0							100	0	0	0	0
260	0	0	0	0							260	0	0	0	0
420	3.33178	4.37148	2.4925	3.77069							420	0	0	0.00612445	0
580	31.792	41.2008	31.245	34.1713							580	2.45991	3.28392	1.57398	2.37073
740	35.7621	36.379	41.858	38.6675							740	14.8684	19.2719	12.9103	15.3178
900	21.3607	14.015	20.1482	18.4447							900	21.8122	29.4614	23.4015	24.4431
1060	6.02522	3.0394	3.77243	4.19988							1060	21.0026	20.1914	23.6342	22.6753
1220	1.38565	0.863039	0.453181	0.643777							1220	18.7451	15.0497	19.2981	17.8623
1380	0.17126	0.0938086	0.0244963	0.0919681							1380	11.5367	7.82511	11.269	10.2391
1540	0.0934143	0	0	0.0102187							1540	5.636	3.00244	5.29152	4.45534
1700	0.0622762	0.0375235	0	0							1700	2.44434	1.44492	1.94145	1.88024
1860	0.015569	0	0	0							1860	1.12097	0.35654	0.563449	0.500715
2020	0	0	0	0							2020	0.280243	0.0938262	0.0918667	0.15328
2180	0	0	0	0							2180	0.0467071	0	0.0122489	0.0817494
2340	0	0	0	0							2340	0.015569	0.0187652	0.00612445	0.0204374
2500	0	0	0.00612407	0							2500	0.0311381	0	0	0
SUPPLEMENTAL FIGURE 1D
Sample	1	2	3	4	5	6	7	8	9		Sample	1	2	3	4	5	6	7	8	9
MOV- Min Feret Diameter											MOV- Max Feret Diameter
100	0	0	0	0	0	0	0	0	0		100	0	0	0	0	0	0	0	0	0
260	0	0	0	0	0	0.0070922	0	0	0		260	0	0	0	0	0	0	0	0	0
420	0.00886054	2.16435	2.99496	2.69566	2.85284	2.46099	2.65035	2.58329	3.38637		420	0	0.00788208	0	0.00886054	0.0141874	0.00880514	0	0.00759071	0.0135999
580	2.08223	23.3327	26.4108	27.0706	27.4741	25.0567	28.8456	28.215	30.6678		580	1.79483	1.87594	1.65323	2.08223	1.74505	1.77864	1.85901	1.53332	2.13518
740	11.82	37.9729	36.3493	38.5129	40.365	39.305	41.5779	41.8799	39.2629		740	10.593	11.5945	11.54	11.82	10.1724	12.4064	12.3451	10.2778	13.8991
900	22.6032	26.9048	23.9991	23.9189	22.2114	24.0851	21.0883	21.2619	19.9374		900	19.9542	19.587	20.6694	22.6032	19.7773	22.3034	22.0103	20.4873	22.875
1060	23.126	7.88316	8.18884	6.47447	5.75884	7.32624	4.81641	5.19073	5.75275		1060	20.5877	21.2265	22.4693	23.126	22.0402	23.5185	23.0887	22.8784	22.467
1220	19.0679	1.56607	1.77333	1.11573	1.13405	1.43262	0.801268	0.756478	0.897593		1220	20.3414	19.8156	20.1238	19.0679	20.7988	19.6091	20.2881	20.3355	18.2919
1380	11.8731	0.175963	0.236444	0.187312	0.186055	0.255319	0.149687	0.112667	0.0951992		1380	13.7251	13.1788	12.9815	11.8731	13.6554	11.5523	12.3773	13.3141	11.4647
1540	5.83023	0	0.0315259	0.016288	0.00885975	0.0496454	0.061636	0	0		1540	8.05912	7.38551	6.3686	5.83023	7.11499	5.52082	5.52068	6.55078	5.50796
1700	2.48095	0	0.0157629	0.00814399	0	0.0141844	0.00880514	0	0		1700	3.27292	3.50753	2.80968	2.48095	3.05029	2.17487	1.98777	3.06665	2.39358
1860	0.682261	0	0	0	0	0	0	0	0		1860	1.37251	1.22961	0.895838	0.682261	1.17756	0.713217	0.386287	1.13102	0.639195
2020	0.32784	0	0	0	0	0	0	0	0		2020	0.228752	0.465043	0.309471	0.32784	0.305029	0.272959	0.0563335	0.341582	0.217598
2180	0.0797448	0	0	0	0	0	0	0	0		2180	0.052789	0.102467	0.0977278	0.0797448	0.0993119	0.105662	0.0563335	0.0607257	0.0815993
2340	0.00886054	0	0	0	0	0.0070922	0	0	0		2340	0	0.0236463	0.0651519	0.00886054	0.049656	0.0176103	0.0160953	0.0151814	0
2500	0.00886054	0	0	0	0.00885975	0	0	0	0		2500	0.0175963	0	0.016288	0.00886054	0	0.0176103	0.00804764	0	0.0135999
SUPPLEMENTAL FIGURE 1E
Sham- Min Feret Diameter	698.714	742.584	729.706	720.661
MOV- Min Feret Diameter	775.352	764.055	754.768	749.554	764.525	741.516	742.817	756.479	736.916
Sham- Max Feret Diameter	1012.91	1088.84	1084.65	1061.89
MOV- Max Feret Diameter	1139.5	1129.25	1116.88	1094.97	1133.67	1092.08	1127.26	1084.47	1100.78

### Sheet: Supplemental Figure 3
SUPPLEMENTAL FIGURE 3
Fiber	1	2	3	4	5	6	7	8	9	10	11	12	13	14	15	16	17	18	19	20	21	22	23	24	25	26	27	28	29	30	31	32	33	34	35	36	37	38	39	40	41	42	43	44	45	46	47	48
Rodier et al Z-line Split	35.3	5.6	30	16.7	20	25	16.7	8	6.7	23.3	13.3	9.5	26.1	0	13	7.7	22.2	33.3	0	26.9	13	7	27	4	12	0	6.7	0	13.3	13.3	13.3	6.7	6.7	6.7	33.3	20	16.7	12.5	22.2	22.2	33.3	20.8	44	40.7	21.7	14.3	23.1	31.6
Yu et al Z-line Split	52.9	83.3	60	63.3	76.7	45.8	80	72	60	70	83.3	71.4	65.2	78.9	77	65.4	74.1	63.3	95.5	61.5	83	93	70	68	60	86.7	90	95	70	46.7	73.3	80	76.7	90	45.5	53.3	76.7	62.5	63	61.1	61.1	75	32	44.4	73.9	57.1	65.4	63.2
H-Zone Split	0	0	0	0	0	0	0	0	0	0	0	0	0	0	0	0	0	0	0	0	0	0	0	0	0	0	0	0	0	0	0	0	0	0	0	0	0	4.2	3.7	5.6	0	0	0	0	0	0	0	0
Short Atypical	5.9	11.1	10	6.7	0	8.3	3.3	16	13.3	6.7	3.3	14.3	4.3	15.8	0	0	0	0	4.5	0	0	0	0	12	12	6.7	3.3	0	10	0	0	6.7	13.3	3.3	3	6.7	3.3	8.3	3.7	0	0	0	0	0	0	4.8	0	0
Long Atypical	5.9	0	0	13.3	3.3	20.8	0	4	20	0	0	4.8	4.3	5.3	10	26.9	3.7	3.3	0	11.5	3	0	3	16	16	6.7	0	5	6.7	40	13.3	6.7	3.3	0	18.2	20	3.3	12.5	7.4	11.1	5.6	4.2	24	14.8	4.3	23.8	11.5	5.3
